# Amitraz Toxicity in Resistant Varroa Mites Can Be Increased by Inhibiting ABCB1 Transporters

**DOI:** 10.1101/2025.04.23.650251

**Authors:** Julia D Fine, Tina Truong, Michelle C Lucadello, Eliza M Litsey, Zachary Lamas, Frank Rinkevich, Sascha Nicklisch

## Abstract

As critical pollinators of agricultural crops, honey bees (*Apis mellifera*) play a vital role in food production. Therefore, it is imperative to investigate and develop new methods to control *Varroa destructor*, a devastating parasitic mite of honey bee colonies that weakens bees and spreads deadly diseases that lead to colony loss. Here, we adapted existing methods to investigate the role of ABCB1 transporters in mitigating the toxicity of amitraz, a widely used miticide approved for use in honey bee colonies, demonstrating that a pharmacological inhibitor can synergistically increase amitraz toxicity compared to the equivalent dose of amitraz alone. Evaluations performed on the mites used in one of the described experiments revealed a high proportion of the test subject mites (88.5%) possessed the amitraz resistant genotype, indicating that even in resistant mites, inhibiting ABCB1 transporters can increase amitraz efficacy. This promising finding may be useful in developing powerful synergists that can be used to increase the efficacy of new and existent miticides.
