## Supplemental data for "Amitraz Toxicity in Resistant Varroa Mites Can Be Increased by Inhibiting ABCB1 Transporters"

### Sheet: Experiment 1
Treatment	Proportion surviving (1=survived)	Date
Control	1	2025-08-07
Control	1	2025-08-07
Control	1	2025-08-07
Control	1	2025-08-07
Control	1	2025-08-07
Control	1	2025-08-07
Control	1	2025-08-07
Control	1	2025-08-07
Control	1	2025-08-07
Control	1	2025-08-07
Control	1	2025-08-07
Control	1	2025-08-07
Control	1	2025-08-07
Control	1	2025-08-07
Control	0	2025-08-07
0.0117 ng amitraz	1	2025-08-07
0.0117 ng amitraz	1	2025-08-07
0.0117 ng amitraz	1	2025-08-07
0.0117 ng amitraz	1	2025-08-07
0.0117 ng amitraz	1	2025-08-07
0.0117 ng amitraz	1	2025-08-07
0.0117 ng amitraz	1	2025-08-07
0.0117 ng amitraz	1	2025-08-07
0.0117 ng amitraz	1	2025-08-07
0.0117 ng amitraz	1	2025-08-07
0.0117 ng amitraz	1	2025-08-07
0.0117 ng amitraz	1	2025-08-07
0.0117 ng amitraz	1	2025-08-07
0.0117 ng amitraz	1	2025-08-07
0.0117 ng amitraz	0	2025-08-07
0.197 ng verapamil	1	2025-08-07
0.197 ng verapamil	1	2025-08-07
0.197 ng verapamil	1	2025-08-07
0.197 ng verapamil	1	2025-08-07
0.197 ng verapamil	1	2025-08-07
0.197 ng verapamil	1	2025-08-07
0.197 ng verapamil	1	2025-08-07
0.197 ng verapamil	1	2025-08-07
0.197 ng verapamil	1	2025-08-07
0.197 ng verapamil	1	2025-08-07
0.197 ng verapamil	1	2025-08-07
0.197 ng verapamil	1	2025-08-07
0.197 ng verapamil	1	2025-08-07
0.197 ng verapamil	0	2025-08-07
0.197 ng verapamil	0	2025-08-07
0.0117 ng amitraz + 0.197 ng verapamil	1	2025-08-07
0.0117 ng amitraz + 0.197 ng verapamil	1	2025-08-07
0.0117 ng amitraz + 0.197 ng verapamil	1	2025-08-07
0.0117 ng amitraz + 0.197 ng verapamil	1	2025-08-07
0.0117 ng amitraz + 0.197 ng verapamil	1	2025-08-07
0.0117 ng amitraz + 0.197 ng verapamil	1	2025-08-07
0.0117 ng amitraz + 0.197 ng verapamil	1	2025-08-07
0.0117 ng amitraz + 0.197 ng verapamil	1	2025-08-07
0.0117 ng amitraz + 0.197 ng verapamil	1	2025-08-07
0.0117 ng amitraz + 0.197 ng verapamil	1	2025-08-07
0.0117 ng amitraz + 0.197 ng verapamil	1	2025-08-07
0.0117 ng amitraz + 0.197 ng verapamil	1	2025-08-07
0.0117 ng amitraz + 0.197 ng verapamil	1	2025-08-07
0.0117 ng amitraz + 0.197 ng verapamil	1	2025-08-07
0.0117 ng amitraz + 0.197 ng verapamil	0	2025-08-07
0.0234 ng amitraz	1	2025-08-07
0.0234 ng amitraz	1	2025-08-07
0.0234 ng amitraz	1	2025-08-07
0.0234 ng amitraz	1	2025-08-07
0.0234 ng amitraz	1	2025-08-07
0.0234 ng amitraz	1	2025-08-07
0.0234 ng amitraz	1	2025-08-07
0.0234 ng amitraz	1	2025-08-07
0.0234 ng amitraz	1	2025-08-07
0.0234 ng amitraz	1	2025-08-07
0.0234 ng amitraz	1	2025-08-07
0.0234 ng amitraz	1	2025-08-07
0.0234 ng amitraz	1	2025-08-07
0.0234 ng amitraz	1	2025-08-07
0.0234 ng amitraz	0	2025-08-07
0.394 ng verapamil	1	2025-08-07
0.394 ng verapamil	1	2025-08-07
0.394 ng verapamil	1	2025-08-07
0.394 ng verapamil	1	2025-08-07
0.394 ng verapamil	1	2025-08-07
0.394 ng verapamil	1	2025-08-07
0.394 ng verapamil	1	2025-08-07
0.394 ng verapamil	1	2025-08-07
0.394 ng verapamil	1	2025-08-07
0.394 ng verapamil	1	2025-08-07
0.394 ng verapamil	0	2025-08-07
0.394 ng verapamil	0	2025-08-07
0.394 ng verapamil	0	2025-08-07
0.394 ng verapamil	0	2025-08-07
0.0234 ng amitraz+0.394 ng verapamil	1	2025-08-07
0.0234 ng amitraz+0.394 ng verapamil	1	2025-08-07
0.0234 ng amitraz+0.394 ng verapamil	1	2025-08-07
0.0234 ng amitraz+0.394 ng verapamil	1	2025-08-07
0.0234 ng amitraz+0.394 ng verapamil	1	2025-08-07
0.0234 ng amitraz+0.394 ng verapamil	1	2025-08-07
0.0234 ng amitraz+0.394 ng verapamil	1	2025-08-07
0.0234 ng amitraz+0.394 ng verapamil	1	2025-08-07
0.0234 ng amitraz+0.394 ng verapamil	1	2025-08-07
0.0234 ng amitraz+0.394 ng verapamil	1	2025-08-07
0.0234 ng amitraz+0.394 ng verapamil	1	2025-08-07
0.0234 ng amitraz+0.394 ng verapamil	0	2025-08-07
0.0234 ng amitraz+0.394 ng verapamil	0	2025-08-07
0.0234 ng amitraz+0.394 ng verapamil	0	2025-08-07
0.0234 ng amitraz+0.394 ng verapamil	0	2025-08-07

### Sheet: Experiment 2
Treatment	Proportion surviving (1=survived)	Date
Control	1	2024-08-19
Control	1	2024-08-19
Control	1	2024-08-19
Control	1	2024-08-19
Control	1	2024-08-19
Control	1	2024-08-19
Control	1	2024-08-19
Control	1	2024-08-19
Control	1	2024-08-19
Control	1	2024-08-19
Control	1	2024-08-19
Control	1	2024-08-19
Control	1	2024-08-19
Control	1	2024-08-19
Control	1	2024-08-19
Control	1	2024-08-19
Control	1	2024-08-19
Control	1	2024-08-19
Control	0	2024-08-19
Control	0	2024-08-19
Control	1	2024-08-21
Control	1	2024-08-21
Control	1	2024-08-21
Control	1	2024-08-21
Control	1	2024-08-21
Control	1	2024-08-21
Control	1	2024-08-21
Control	1	2024-08-21
Control	1	2024-08-21
Control	1	2024-08-21
Control	1	2024-08-21
Control	1	2024-08-21
Control	1	2024-08-21
Control	1	2024-08-21
Control	1	2024-08-21
Control	1	2024-08-21
Control	1	2024-08-21
Control	1	2024-08-21
Control	1	2024-08-21
Control	0	2024-08-21
Verapamil	1	2024-08-14
Verapamil	1	2024-08-14
Verapamil	1	2024-08-14
Verapamil	1	2024-08-14
Verapamil	1	2024-08-14
Verapamil	1	2024-08-14
Verapamil	1	2024-08-14
Verapamil	1	2024-08-14
Verapamil	0	2024-08-14
Verapamil	0	2024-08-14
Verapamil	1	2024-08-19
Verapamil	1	2024-08-19
Verapamil	1	2024-08-19
Verapamil	1	2024-08-19
Verapamil	1	2024-08-19
Verapamil	1	2024-08-19
Verapamil	1	2024-08-19
Verapamil	1	2024-08-19
Verapamil	1	2024-08-19
Verapamil	1	2024-08-19
Verapamil	1	2024-08-19
Verapamil	1	2024-08-19
Verapamil	1	2024-08-19
Verapamil	1	2024-08-19
Verapamil	1	2024-08-19
Verapamil	1	2024-08-19
Verapamil	1	2024-08-19
Verapamil	1	2024-08-19
Verapamil	1	2024-08-19
Verapamil	0	2024-08-19
Verapamil	1	2024-08-21
Verapamil	1	2024-08-21
Verapamil	1	2024-08-21
Verapamil	1	2024-08-21
Verapamil	1	2024-08-21
Verapamil	1	2024-08-21
Verapamil	1	2024-08-21
Verapamil	1	2024-08-21
Verapamil	1	2024-08-21
Verapamil	1	2024-08-21
Verapamil	1	2024-08-21
Verapamil	1	2024-08-21
Verapamil	1	2024-08-21
Verapamil	1	2024-08-21
Verapamil	1	2024-08-21
Verapamil	1	2024-08-21
Verapamil	1	2024-08-21
Verapamil	1	2024-08-21
Verapamil	1	2024-08-21
Verapamil	0	2024-08-21
Amitraz-0.0468 ng	1	2024-08-14
Amitraz-0.0468 ng	1	2024-08-14
Amitraz-0.0468 ng	1	2024-08-14
Amitraz-0.0468 ng	1	2024-08-14
Amitraz-0.0468 ng	1	2024-08-14
Amitraz-0.0468 ng	1	2024-08-14
Amitraz-0.0468 ng	0	2024-08-14
Amitraz-0.0468 ng	0	2024-08-14
Amitraz-0.0468 ng	0	2024-08-14
Amitraz-0.0468 ng	0	2024-08-14
Amitraz-0.0468 ng	1	2024-08-19
Amitraz-0.0468 ng	1	2024-08-19
Amitraz-0.0468 ng	1	2024-08-19
Amitraz-0.0468 ng	1	2024-08-19
Amitraz-0.0468 ng	1	2024-08-19
Amitraz-0.0468 ng	1	2024-08-19
Amitraz-0.0468 ng	1	2024-08-19
Amitraz-0.0468 ng	1	2024-08-19
Amitraz-0.0468 ng	1	2024-08-19
Amitraz-0.0468 ng	1	2024-08-19
Amitraz-0.0468 ng	1	2024-08-19
Amitraz-0.0468 ng	1	2024-08-19
Amitraz-0.0468 ng	1	2024-08-19
Amitraz-0.0468 ng	1	2024-08-19
Amitraz-0.0468 ng	1	2024-08-19
Amitraz-0.0468 ng	1	2024-08-19
Amitraz-0.0468 ng	0	2024-08-19
Amitraz-0.0468 ng	0	2024-08-19
Amitraz-0.0468 ng	0	2024-08-19
Amitraz-0.0468 ng	0	2024-08-19
Amitraz-0.0468 ng	1	2024-08-21
Amitraz-0.0468 ng	1	2024-08-21
Amitraz-0.0468 ng	1	2024-08-21
Amitraz-0.0468 ng	1	2024-08-21
Amitraz-0.0468 ng	1	2024-08-21
Amitraz-0.0468 ng	1	2024-08-21
Amitraz-0.0468 ng	1	2024-08-21
Amitraz-0.0468 ng	1	2024-08-21
Amitraz-0.0468 ng	1	2024-08-21
Amitraz-0.0468 ng	1	2024-08-21
Amitraz-0.0468 ng	1	2024-08-21
Amitraz-0.0468 ng	1	2024-08-21
Amitraz-0.0468 ng	1	2024-08-21
Amitraz-0.0468 ng	1	2024-08-21
Amitraz-0.0468 ng	1	2024-08-21
Amitraz-0.0468 ng	1	2024-08-21
Amitraz-0.0468 ng	1	2024-08-21
Amitraz-0.0468 ng	1	2024-08-21
Amitraz-0.0468 ng	1	2024-08-21
Amitraz-0.0468 ng	0	2024-08-21
Amitraz-0.0468 ng+Verapamil	1	2024-08-14
Amitraz-0.0468 ng+Verapamil	1	2024-08-14
Amitraz-0.0468 ng+Verapamil	1	2024-08-14
Amitraz-0.0468 ng+Verapamil	1	2024-08-14
Amitraz-0.0468 ng+Verapamil	0	2024-08-14
Amitraz-0.0468 ng+Verapamil	0	2024-08-14
Amitraz-0.0468 ng+Verapamil	0	2024-08-14
Amitraz-0.0468 ng+Verapamil	0	2024-08-14
Amitraz-0.0468 ng+Verapamil	0	2024-08-14
Amitraz-0.0468 ng+Verapamil	0	2024-08-14
Amitraz-0.0468 ng+Verapamil	1	2024-08-19
Amitraz-0.0468 ng+Verapamil	1	2024-08-19
Amitraz-0.0468 ng+Verapamil	1	2024-08-19
Amitraz-0.0468 ng+Verapamil	1	2024-08-19
Amitraz-0.0468 ng+Verapamil	1	2024-08-19
Amitraz-0.0468 ng+Verapamil	1	2024-08-19
Amitraz-0.0468 ng+Verapamil	1	2024-08-19
Amitraz-0.0468 ng+Verapamil	1	2024-08-19
Amitraz-0.0468 ng+Verapamil	1	2024-08-19
Amitraz-0.0468 ng+Verapamil	1	2024-08-19
Amitraz-0.0468 ng+Verapamil	0	2024-08-19
Amitraz-0.0468 ng+Verapamil	0	2024-08-19
Amitraz-0.0468 ng+Verapamil	0	2024-08-19
Amitraz-0.0468 ng+Verapamil	0	2024-08-19
Amitraz-0.0468 ng+Verapamil	0	2024-08-19
Amitraz-0.0468 ng+Verapamil	0	2024-08-19
Amitraz-0.0468 ng+Verapamil	0	2024-08-19
Amitraz-0.0468 ng+Verapamil	0	2024-08-19
Amitraz-0.0468 ng+Verapamil	0	2024-08-19
Amitraz-0.0468 ng+Verapamil	1	2024-08-21
Amitraz-0.0468 ng+Verapamil	1	2024-08-21
Amitraz-0.0468 ng+Verapamil	1	2024-08-21
Amitraz-0.0468 ng+Verapamil	1	2024-08-21
Amitraz-0.0468 ng+Verapamil	1	2024-08-21
Amitraz-0.0468 ng+Verapamil	1	2024-08-21
Amitraz-0.0468 ng+Verapamil	1	2024-08-21
Amitraz-0.0468 ng+Verapamil	1	2024-08-21
Amitraz-0.0468 ng+Verapamil	1	2024-08-21
Amitraz-0.0468 ng+Verapamil	1	2024-08-21
Amitraz-0.0468 ng+Verapamil	1	2024-08-21
Amitraz-0.0468 ng+Verapamil	1	2024-08-21
Amitraz-0.0468 ng+Verapamil	1	2024-08-21
Amitraz-0.0468 ng+Verapamil	1	2024-08-21
Amitraz-0.0468 ng+Verapamil	1	2024-08-21
Amitraz-0.0468 ng+Verapamil	1	2024-08-21
Amitraz-0.0468 ng+Verapamil	1	2024-08-21
Amitraz-0.0468 ng+Verapamil	1	2024-08-21
Amitraz-0.0468 ng+Verapamil	0	2024-08-21
Amitraz-0.0468 ng+Verapamil	0	2024-08-21
Control	1	2024-08-14
Control	1	2024-08-14
Control	1	2024-08-14
Control	1	2024-08-14
Control	1	2024-08-14
Control	1	2024-08-14
Control	1	2024-08-14
Control	1	2024-08-14
Control	0	2024-08-14
Control	0	2024-08-14
Control	0	2024-08-28
Control	1	2024-08-28
Control	1	2024-08-28
Control	1	2024-08-28
Control	1	2024-08-28
Control	1	2024-08-28
Control	1	2024-08-28
Control	1	2024-08-28
Control	1	2024-08-28
Control	1	2024-08-28
Control	1	2024-08-28
Control	1	2024-08-28
Control	1	2024-08-28
Control	1	2024-08-28
Control	1	2024-08-28
Control	1	2024-08-28
Control	1	2024-08-28
Control	1	2024-08-28
Control	1	2024-08-28
Control	1	2024-08-28
Verapamil	1	2024-08-28
Verapamil	1	2024-08-28
Verapamil	1	2024-08-28
Verapamil	1	2024-08-28
Verapamil	1	2024-08-28
Verapamil	1	2024-08-28
Verapamil	1	2024-08-28
Verapamil	1	2024-08-28
Verapamil	1	2024-08-28
Verapamil	1	2024-08-28
Verapamil	1	2024-08-28
Verapamil	1	2024-08-28
Verapamil	1	2024-08-28
Verapamil	1	2024-08-28
Verapamil	1	2024-08-28
Verapamil	1	2024-08-28
Verapamil	0	2024-08-28
Verapamil	0	2024-08-28
Verapamil	0	2024-08-28
Verapamil	0	2024-08-28
Amitraz-0.0468 ng	0	2024-08-28
Amitraz-0.0468 ng	0	2024-08-28
Amitraz-0.0468 ng	1	2024-08-28
Amitraz-0.0468 ng	1	2024-08-28
Amitraz-0.0468 ng	1	2024-08-28
Amitraz-0.0468 ng	1	2024-08-28
Amitraz-0.0468 ng	1	2024-08-28
Amitraz-0.0468 ng	1	2024-08-28
Amitraz-0.0468 ng	1	2024-08-28
Amitraz-0.0468 ng	1	2024-08-28
Amitraz-0.0468 ng	1	2024-08-28
Amitraz-0.0468 ng	1	2024-08-28
Amitraz-0.0468 ng	1	2024-08-28
Amitraz-0.0468 ng	1	2024-08-28
Amitraz-0.0468 ng	1	2024-08-28
Amitraz-0.0468 ng	1	2024-08-28
Amitraz-0.0468 ng	1	2024-08-28
Amitraz-0.0468 ng	1	2024-08-28
Amitraz-0.0468 ng	1	2024-08-28
Amitraz-0.0468 ng	1	2024-08-28
Amitraz-0.0468 ng+Verapamil	0	2024-08-28
Amitraz-0.0468 ng+Verapamil	0	2024-08-28
Amitraz-0.0468 ng+Verapamil	1	2024-08-28
Amitraz-0.0468 ng+Verapamil	1	2024-08-28
Amitraz-0.0468 ng+Verapamil	1	2024-08-28
Amitraz-0.0468 ng+Verapamil	1	2024-08-28
Amitraz-0.0468 ng+Verapamil	1	2024-08-28
Amitraz-0.0468 ng+Verapamil	1	2024-08-28
Amitraz-0.0468 ng+Verapamil	1	2024-08-28
Amitraz-0.0468 ng+Verapamil	1	2024-08-28
Amitraz-0.0468 ng+Verapamil	1	2024-08-28
Amitraz-0.0468 ng+Verapamil	1	2024-08-28
Amitraz-0.0468 ng+Verapamil	1	2024-08-28
Amitraz-0.0468 ng+Verapamil	1	2024-08-28
Amitraz-0.0468 ng+Verapamil	1	2024-08-28
Amitraz-0.0468 ng+Verapamil	1	2024-08-28
Amitraz-0.0468 ng+Verapamil	1	2024-08-28
Amitraz-0.0468 ng+Verapamil	1	2024-08-28
Amitraz-0.0468 ng+Verapamil	1	2024-08-28
Amitraz-0.0468 ng+Verapamil	1	2024-08-28

### Sheet: Experiment 3
Treatment	Proportion surviving (1=survived)	Date
Control-150	1	2025-10-10
Control-150	1	2025-10-10
Control-150	1	2025-10-10
Control-150	1	2025-10-10
Control-150	1	2025-10-10
Control-150	1	2025-10-10
Control-150	1	2025-10-10
Control-150	1	2025-10-10
Control-150	1	2025-10-10
Control-150	1	2025-10-10
Control-150	1	2025-10-10
Control-150	1	2025-10-10
Control-150	1	2025-10-10
Control-300	1	2025-10-10
Control-300	1	2025-10-10
Control-300	1	2025-10-10
Control-300	1	2025-10-10
Control-300	1	2025-10-10
Control-300	1	2025-10-10
Control-300	1	2025-10-10
Control-300	1	2025-10-10
Control-300	1	2025-10-10
Control-300	1	2025-10-10
Control-300	1	2025-10-10
Control-300	1	2025-10-10
Control-300	0	2025-10-10
Control-300	0	2025-10-10
Control-300	0	2025-10-10
Verapamil	1	2025-10-10
Verapamil	1	2025-10-10
Verapamil	1	2025-10-10
Verapamil	1	2025-10-10
Verapamil	1	2025-10-10
Verapamil	1	2025-10-10
Verapamil	1	2025-10-10
Verapamil	1	2025-10-10
Verapamil	1	2025-10-10
Verapamil	1	2025-10-10
Verapamil	1	2025-10-10
Verapamil	1	2025-10-10
Verapamil	1	2025-10-10
Verapamil	0	2025-10-10
Amitraz-0.0468 ng	1	2025-10-10
Amitraz-0.0468 ng	1	2025-10-10
Amitraz-0.0468 ng	1	2025-10-10
Amitraz-0.0468 ng	1	2025-10-10
Amitraz-0.0468 ng	1	2025-10-10
Amitraz-0.0468 ng	1	2025-10-10
Amitraz-0.0468 ng	1	2025-10-10
Amitraz-0.0468 ng	1	2025-10-10
Amitraz-0.0468 ng	1	2025-10-10
Amitraz-0.0468 ng	1	2025-10-10
Amitraz-0.0468 ng	1	2025-10-10
Amitraz-0.0468 ng	1	2025-10-10
Amitraz-0.0468 ng	1	2025-10-10
Amitraz-0.0468 ng	0	2025-10-10
Amitraz-0.0468 ng	0	2025-10-10
Amitraz-0.0468 ng+Verapamil	1	2025-10-10
Amitraz-0.0468 ng+Verapamil	1	2025-10-10
Amitraz-0.0468 ng+Verapamil	1	2025-10-10
Amitraz-0.0468 ng+Verapamil	1	2025-10-10
Amitraz-0.0468 ng+Verapamil	1	2025-10-10
Amitraz-0.0468 ng+Verapamil	1	2025-10-10
Amitraz-0.0468 ng+Verapamil	1	2025-10-10
Amitraz-0.0468 ng+Verapamil	1	2025-10-10
Amitraz-0.0468 ng+Verapamil	1	2025-10-10
Amitraz-0.0468 ng+Verapamil	1	2025-10-10
Amitraz-0.0468 ng+Verapamil	1	2025-10-10
Amitraz-0.0468 ng+Verapamil	0	2025-10-10
Amitraz-0.0468 ng+Verapamil	0	2025-10-10
Amitraz-0.0468 ng+Verapamil	0	2025-10-10
Amitraz-0.0468 ng+Verapamil	0	2025-10-10

### Sheet: Experiment 4
Treatment	Proportion surviving-24 hrs (1=survived)	Proportion surviving-48 hrs (1=survived)	Date
Control	1	1	2025-10-22
Control	1	1	2025-10-22
Control	1	1	2025-10-22
Control	1	1	2025-10-22
Control	1	1	2025-10-22
Control	1	1	2025-10-22
Control	1	1	2025-10-22
Control	1	1	2025-10-22
Control	1	1	2025-10-22
Control	1	1	2025-10-22
Control	1	1	2025-10-22
Control	1	1	2025-10-22
Control	1	1	2025-10-22
Control	1	1	2025-10-22
Control	1	1	2025-10-22
Control	1	1	2025-10-22
Control	1	1	2025-10-22
Control	1	1	2025-10-22
Verapamil	1	1	2025-10-22
Verapamil	1	1	2025-10-22
Verapamil	1	1	2025-10-22
Verapamil	1	1	2025-10-22
Verapamil	1	1	2025-10-22
Verapamil	1	1	2025-10-22
Verapamil	1	1	2025-10-22
Verapamil	1	1	2025-10-22
Verapamil	1	1	2025-10-22
Verapamil	1	1	2025-10-22
Verapamil	1	1	2025-10-22
Verapamil	1	1	2025-10-22
Verapamil	1	1	2025-10-22
Verapamil	1	1	2025-10-22
Verapamil	1	1	2025-10-22
Verapamil	1	1	2025-10-22
Verapamil	1	1	2025-10-22
Verapamil	1	1	2025-10-22
Verapamil	1	1	2025-10-22
Verapamil	0	0	2025-10-22
Amitraz-0.374 ng	1	1	2025-10-22
Amitraz-0.374 ng	1	1	2025-10-22
Amitraz-0.374 ng	1	1	2025-10-22
Amitraz-0.374 ng	1	1	2025-10-22
Amitraz-0.374 ng	1	1	2025-10-22
Amitraz-0.374 ng	1	1	2025-10-22
Amitraz-0.374 ng	1	1	2025-10-22
Amitraz-0.374 ng	1	1	2025-10-22
Amitraz-0.374 ng	1	1	2025-10-22
Amitraz-0.374 ng	1	1	2025-10-22
Amitraz-0.374 ng	1	0	2025-10-22
Amitraz-0.374 ng	1	0	2025-10-22
Amitraz-0.374 ng	1	0	2025-10-22
Amitraz-0.374 ng	1	0	2025-10-22
Amitraz-0.374 ng	1	0	2025-10-22
Amitraz-0.374 ng	1	0	2025-10-22
Amitraz-0.374 ng	0	0	2025-10-22
Amitraz-0.374 ng	0	0	2025-10-22
Amitraz-0.374 ng	0	0	2025-10-22
Amitraz-0.374 ng	0	0	2025-10-22
Amitraz-0.374 ng+Verapamil	1	1	2025-10-22
Amitraz-0.374 ng+Verapamil	1	1	2025-10-22
Amitraz-0.374 ng+Verapamil	1	1	2025-10-22
Amitraz-0.374 ng+Verapamil	1	1	2025-10-22
Amitraz-0.374 ng+Verapamil	1	1	2025-10-22
Amitraz-0.374 ng+Verapamil	1	0	2025-10-22
Amitraz-0.374 ng+Verapamil	1	0	2025-10-22
Amitraz-0.374 ng+Verapamil	1	0	2025-10-22
Amitraz-0.374 ng+Verapamil	1	0	2025-10-22
Amitraz-0.374 ng+Verapamil	1	0	2025-10-22
Amitraz-0.374 ng+Verapamil	1	0	2025-10-22
Amitraz-0.374 ng+Verapamil	1	0	2025-10-22
Amitraz-0.374 ng+Verapamil	0	0	2025-10-22
Amitraz-0.374 ng+Verapamil	0	0	2025-10-22
Amitraz-0.374 ng+Verapamil	0	0	2025-10-22
Amitraz-0.374 ng+Verapamil	0	0	2025-10-22
Amitraz-0.374 ng+Verapamil	0	0	2025-10-22
Amitraz-0.374 ng+Verapamil	0	0	2025-10-22
Amitraz-0.374 ng+Verapamil	0	0	2025-10-22
Amitraz-0.374 ng+Verapamil	0	0	2025-10-22
Control	1	1	2025-10-30
Control	1	1	2025-10-30
Control	1	1	2025-10-30
Control	1	1	2025-10-30
Control	1	1	2025-10-30
Control	1	1	2025-10-30
Control	1	1	2025-10-30
Control	1	1	2025-10-30
Control	1	1	2025-10-30
Control	1	1	2025-10-30
Control	1	1	2025-10-30
Control	1	0	2025-10-30
Control	1	0	2025-10-30
Control	0	0	2025-10-30
Control	0	0	2025-10-30
Control	0	0	2025-10-30
Verapamil	1	1	2025-10-30
Verapamil	1	1	2025-10-30
Verapamil	1	1	2025-10-30
Verapamil	1	1	2025-10-30
Verapamil	1	1	2025-10-30
Verapamil	1	1	2025-10-30
Verapamil	1	1	2025-10-30
Verapamil	1	1	2025-10-30
Verapamil	1	1	2025-10-30
Verapamil	1	1	2025-10-30
Verapamil	1	1	2025-10-30
Verapamil	1	1	2025-10-30
Verapamil	1	1	2025-10-30
Verapamil	1	1	2025-10-30
Verapamil	0	0	2025-10-30
Verapamil	0	0	2025-10-30
Verapamil	0	0	2025-10-30
Amitraz-0.374 ng	1	1	2025-10-30
Amitraz-0.374 ng	1	1	2025-10-30
Amitraz-0.374 ng	1	1	2025-10-30
Amitraz-0.374 ng	1	1	2025-10-30
Amitraz-0.374 ng	1	1	2025-10-30
Amitraz-0.374 ng	1	1	2025-10-30
Amitraz-0.374 ng	1	1	2025-10-30
Amitraz-0.374 ng	1	1	2025-10-30
Amitraz-0.374 ng	1	1	2025-10-30
Amitraz-0.374 ng	1	1	2025-10-30
Amitraz-0.374 ng	1	1	2025-10-30
Amitraz-0.374 ng	1	1	2025-10-30
Amitraz-0.374 ng	0	0	2025-10-30
Amitraz-0.374 ng	0	0	2025-10-30
Amitraz-0.374 ng	0	0	2025-10-30
Amitraz-0.374 ng	0	0	2025-10-30
Amitraz-0.374 ng	0	0	2025-10-30
Amitraz-0.374 ng+Verapamil	1	1	2025-10-30
Amitraz-0.374 ng+Verapamil	1	1	2025-10-30
Amitraz-0.374 ng+Verapamil	1	1	2025-10-30
Amitraz-0.374 ng+Verapamil	1	1	2025-10-30
Amitraz-0.374 ng+Verapamil	1	1	2025-10-30
Amitraz-0.374 ng+Verapamil	1	0	2025-10-30
Amitraz-0.374 ng+Verapamil	1	0	2025-10-30
Amitraz-0.374 ng+Verapamil	1	0	2025-10-30
Amitraz-0.374 ng+Verapamil	1	0	2025-10-30
Amitraz-0.374 ng+Verapamil	1	0	2025-10-30
Amitraz-0.374 ng+Verapamil	1	0	2025-10-30
Amitraz-0.374 ng+Verapamil	1	0	2025-10-30
Amitraz-0.374 ng+Verapamil	0	0	2025-10-30
Amitraz-0.374 ng+Verapamil	0	0	2025-10-30
Amitraz-0.374 ng+Verapamil	0	0	2025-10-30
Amitraz-0.374 ng+Verapamil	0	0	2025-10-30

### Sheet: mite genotyping for exp 4
Treatment	Number	%RR Mean	Std Dev	Std Err Mean	Lower 95%	Upper 95%		Genotype	Treatment	Number	%RR Mean	Std Dev	Std Err Mean	Lower 95%	Upper 95%
Amitraz	3	91.6667	14.4338	8.33333	55.8112	127.522		RR	Amitraz	3	91.6667	14.4338	8.33333	55.8112	127.522
Control	3	87.2667	11.0641	6.38784	59.782	114.751		RR	Control	3	87.2667	11.0641	6.38784	59.782	114.751
Verapamil	4	85.4	10.4903	5.24516	68.7076	102.092		RR	Verapamil	4	85.4	10.4903	5.24516	68.7076	102.092
Verapamil & Amitraz	5	89.5	9.80408	4.38452	77.3266	101.673		RR	Verapamil & Amitraz	5	89.5	9.80408	4.38452	77.3266	101.673
								SS	Amitraz	3	8.33333	14.4338	8.33333	-27.5221	44.1888
Treatment	Number	%SS Mean	Std Dev	Std Err Mean	Lower 95%	Upper 95%		SS	Control	3	3.03333	5.25389	3.03333	-10.0181	16.0847
Amitraz	3	8.33333	14.4338	8.33333	-27.5221	44.1888		SS	Verapamil	4	14.6	10.4903	5.24516	-2.09243	31.2924
Control	3	3.03333	5.25389	3.03333	-10.0181	16.0847		SS	Verapamil & Amitraz	5	8.68	8.81175	3.94074	-2.26124	19.6212
Verapamil	4	14.6	10.4903	5.24516	-2.09243	31.2924		RS	Amitraz	3	0	0	0	0	0
Verapamil & Amitraz	5	8.68	8.81175	3.94074	-2.26124	19.6212		RS	Control	3	9.7	10.0135	5.78129	-15.1749	34.5749
								RS	Verapamil	4	0	0	0	0	0
Treatment	Number	%RS Mean	Std Dev	Std Err Mean	Lower 95%	Upper 95%		RS	Verapamil & Amitraz	5	1.82	4.06964	1.82	-3.23313	6.87313
Amitraz	3	0	0	0	0	0
Control	3	9.7	10.0135	5.78129	-15.1749	34.5749
Verapamil	4	0	0	0	0	0
Verapamil & Amitraz	5	1.82	4.06964	1.82	-3.23313	6.87313
